# Genomic predictions of climate change vulnerability in the emblematic mountain butterfly *Parnassius apollo*

**DOI:** 10.64898/2026.06.22.733620

**Authors:** Thomas Francisco, Flora Lambert-Auger, Grégory Mazoyer, Laurence Després

## Abstract

The unprecedented rate of climate warming threatens many species, and assessing their vulnerability to climate change represents a critical challenge in conservation biology. The Apollo butterfly, an emblematic mountain species, is expected to be impacted by climate change. Here, we analysed thousands of SNPs from 101 localities across Apollo French distribution. We identified 93 SNPs strongly associated with climate variation using five genotype-environment association analyses. We forecasted future climate maladaptation of French Apollo populations using four genomic offset methods and integrated these results with neutral and adaptive genetic diversity, genetic structure and adaptive climatic niches to infer their vulnerability to climate change. Jura and Alps populations exhibited the lowest risk of vulnerability to climate change, with low genomic offsets, high genetic diversity and connectivity, whereas Auvergne populations showed the highest genomic offsets and lowest neutral and adaptive genetic diversity. Only a reduced percentage (<1%) of the current distribution is predicted to face climatic conditions outside the current range, suggesting that adaptive variability required to adapt to future climates may already be present, and that assisted gene flow could represent an effective conservation strategy. Finally, we discuss some of the main challenges of genomic forecasts, particularly for declining non-model species.
