## Supplementary file for "Genomic predictions of climate change vulnerability in the emblematic mountain butterfly *Parnassius apollo*"

### Sheet: Supplementary file
	Supplementary File. Overview of sample identifiers and population assignment. Lists of the individuals and corresponding population assigment, comprising 321 butterflies across 101 localities.

### Sheet: Individual meta-data
Individual overview and geographic coordinates. Lists of individuals with the corresponding population, geographic coordinates and elevation.
Individual	Population	Latitude (°)	Longitude (°)	Elevation (meters)
ANQ1	Pesse_Anquerne	46.2985	5.87575	1173
ANQ2	Pesse_Anquerne	46.2985	5.87575	1173
Apollon-1	Lac_Lovitel	45.0497	6.15796	1304
Apollon-2	Lac_Lovitel	45.0497	6.15796	1304
AST1	Aston	42.6748	1.64048	1602
AST2	Aston	42.6736	1.63509	1614
AST3	Aston	42.6737	1.63506	1616
AST4	Aston	42.6722	1.6342	1612
AST5	Aston	42.6722	1.634	1620
BIZ2_1	Bizkarze	43.0022	-1.04459	1546
BIZ2_2	Bizkarze	43.0022	-1.04459	1546
BIZ2_3	Bizkarze	43.0022	-1.04459	1546
BZD1	Bezaudun_Bine	44.6274	5.20472	989
BZD2	Bezaudun_Bine	44.6274	5.20472	989
BZD3	Bezaudun_Bine	44.6274	5.20472	989
BZD4	Bezaudun_Bine	44.6274	5.20472	989
BZD5	Bezaudun_Bine	44.6274	5.20472	989
CAM1	Pesse_Merle	46.2694	5.87882	1448
CAM2	Pesse_Merle	46.2694	5.87868	1444
DAR1	Pesse_Darappes	46.2987	5.85422	1162
LARCHE1	Vallon_Font_Creze	44.437	6.8287	2278
LAU1	Laurenti	42.6777	2.02285	2122
LAU2	Laurenti	42.6777	2.02285	2085
LAU3	Laurenti	42.6764	2.02114	2071
LAU4	Laurenti	42.6765	2.02373	2014
LMB1	Madone	46.3009	5.80893	977
LMB2	Madone	46.3009	5.80893	978
LUR2	Montagne_Lure	44.115	5.8303	1591
LUR3	Montagne_Lure	44.115	5.8303	1591
LUR4	Montagne_Lure	44.115	5.8303	1591
LUR5	Montagne_Lure	44.115	5.8303	1591
MEJ6	Causse_Mejean	44.2251	3.44638	1041
MEJ7	Causse_Mejean	44.2251	3.44638	1041
MEJ8	Causse_Mejean	44.2498	3.42394	1007
MEJ9	Causse_Mejean	44.2498	3.42394	1007
MNT1	Montsegur_Grenouillere	42.828	1.7993	1598
MNT2	Montsegur_Haut_Lasset	42.8357	1.79	1411
MOL1	Molunes_Croaby	46.3404	5.94383	1241
MON1	Monges	44.2652	6.19451	2036
ORL1	Justiniac_Orlu	42.6647	1.96747	1335
ORL2	Baxouillade_Orlu	42.6647	1.98444	1901
ORL3	Baxouillade_Orlu	42.6644	1.98407	1892
ORL4	Orlu	42.6811	1.97095	2009
ORL5	Orlu	42.6811	1.97095	2009
PA-B-1	Montagny	45.7213	6.06523	938
PA-B-11	Semnoz	45.7958	6.10887	1601
PA-B-12	Semnoz	45.796	6.10835	1612
PA-B-13	Semnoz	45.7963	6.10801	1622
PA-B-14	Semnoz	45.7963	6.10807	1621
PA-B-15	Semnoz	45.7967	6.1074	1636
PA-B-16	Col_Cochette	45.6369	6.11583	1590
PA-B-17	Col_Cochette	45.6369	6.1158	1591
PA-B-18	Col_Cochette	45.6369	6.11584	1589
PA-B-19	Col_Cochette	45.6371	6.1156	1601
PA-B-20	Col_Cochette	45.6371	6.1156	1601
PA-B-21	Montee_Armenaz	45.6236	6.21942	1452
PA-B-22	Montee_Armenaz	45.6235	6.21944	1451
PA-B-23	Montee_Armenaz	45.6235	6.21944	1450
PA-B-24	Montee_Armenaz	45.6235	6.21945	1451
PA-B-25	Montee_Armenaz	45.6235	6.21944	1450
PA-B-26	Galopaz	45.5668	6.07152	1565
PA-B-27	Crouzat	45.5454	6.04536	923
PA-B-28	Crouzat	45.549	6.04594	928
PA-B-29	Crouzat	45.5497	6.0463	943
PA-B-30	Crouzat	45.5497	6.04617	938
PA-Be-02	Col_Botte	45.1249	5.90924	2142
PA-Be-03	Col_Infernet	45.1193	5.91015	1996
PA-Be-04	Col_Infernet	45.1192	5.91017	1993
PA-Be-05	Col_Infernet	45.1192	5.9101	1994
PA-Be-06	Col_Infernet	45.1192	5.90896	2011
PA-C-1	Col_Coq	45.3172	5.83866	1611
PA-C-10	Scia	45.3463	5.85049	1750
PA-C-15	Roche_Fitta	45.4075	5.90819	1593
PA-C-16	Vallon_Pratcel	45.4098	5.91463	1598
PA-C-17	Chalets_Charmant_Som	45.3229	5.76215	1792
PA-C-18	Chalets_Charmant_Som	45.3193	5.76105	1667
PA-C-2	Col_Coq	45.3172	5.83866	1611
PA-C-22	Scia	45.3463	5.85049	1750
PA-C-23	Pas_Suiffiere	45.3659	5.81329	1731
PA-C-24	Racape	45.3701	5.81829	1708
PA-C-25	Racape	45.3701	5.81829	1708
PA-C-26	Chalets_Charmant_Som	45.3193	5.76105	1667
PA-C-27	Chalets_Charmant_Som	45.3193	5.76105	1667
PA-C-28	Pas_Suiffiere	45.3657	5.81314	1726
PA-C-29	Racape	45.3697	5.81778	1716
PA-C-3	Col_Coq	45.3172	5.83866	1611
PA-C-30	Scia	45.3463	5.85049	1750
PA-C-31	Granier	45.4485	5.9305	1701
PA-C-32	Granier	45.4485	5.9305	1701
PA-C-33	Granier	45.4485	5.9305	1701
PA-C-35	Chalets_Charmant_Som	45.3192	5.76095	1667
PA-C-36	Racape	45.3704	5.81829	1719
PA-C-37	Granier	45.4485	5.9305	1701
PA-C-38	Granier	45.4485	5.9305	1701
PA-C-39	Granier	45.4485	5.9305	1701
PA-C-4	Scia	45.3463	5.85049	1750
PA-C-40	Outheran	45.4824	5.8635	1420
PA-C-41	Outheran	45.4824	5.8635	1420
PA-C-42	Outheran	45.4824	5.8635	1420
PA-C-43	Outheran	45.4824	5.8635	1420
PA-C-44	Outheran	45.4824	5.8635	1420
PA-C-45	Outheran	45.4824	5.8635	1420
PA-C-5	Scia	45.3463	5.85049	1750
PA-C-6	Roche_Fitta	45.4075	5.90819	1593
PA-C-7	Roche_Fitta	45.4071	5.90425	1585
PA-C-8	Roche_Fitta	45.4071	5.90425	1585
PA-C-9	Vallon_Pratcel	45.4111	5.91645	1638
PA-PNRV-1	Correncon	45.0007	5.50831	1281
PA-PNRV-10	Pichet_Gerland	44.8823	5.46008	1466
PA-PNRV-11	Moliere_Sornin	45.2062	5.59582	1599
PA-PNRV-12	Moliere_Sornin	45.2095	5.59922	1573
PA-PNRV-13	Moliere_Sornin	45.2173	5.58781	1528
PA-PNRV-14	Moliere_Sornin	45.2358	5.58551	1448
PA-PNRV-15	Moliere_Sornin	45.2358	5.58551	1448
PA-PNRV-16	Tussac	44.7396	5.5332	1436
PA-PNRV-17	Tussac	44.7396	5.5332	1437
PA-PNRV-18	Tussac	44.7417	5.53142	1546
PA-PNRV-19	Tussac	44.7416	5.53125	1547
PA-PNRV-2	Correncon	45.0007	5.50831	1281
PA-PNRV-20	Tussac	44.7416	5.53119	1547
PA-PNRV-21	Lus_croix_haute	44.6926	5.79219	1291
PA-PNRV-22	Lus_croix_haute	44.6926	5.79219	1291
PA-PNRV-23	Lus_croix_haute	44.6926	5.79219	1291
PA-PNRV-24	Lus_croix_haute	44.6926	5.79219	1291
PA-PNRV-25	Lus_croix_haute	44.6926	5.79219	1291
PA-PNRV-3	Correncon	45.0007	5.50831	1281
PA-PNRV-4	Correncon	45.0007	5.50831	1281
PA-PNRV-5	Correncon	45.0007	5.50831	1281
PA-PNRV-6	Pichet_Gerland	44.8755	5.46056	1487
PA-PNRV-7	Pichet_Gerland	44.8804	5.44997	1398
PA-PNRV-8	Pichet_Gerland	44.88	5.45549	1419
PA-PNRV-9	Pichet_Gerland	44.88	5.45549	1419
PA_A_1	Puy_Sancy	45.5258	2.81182	1722
PA_A_10	Puy_Parpaillet	45.5083	2.82282	1595
PA_A_2	Puy_Sancy	45.5258	2.81182	1722
PA_A_3	Puy_Sancy	45.5258	2.81182	1722
PA_A_4	Puy_Sancy	45.5258	2.81182	1722
PA_A_5	Puy_Sancy	45.5258	2.81182	1722
PA_A_6	Puy_Sancy	45.5264	2.81014	1660
PA_A_7	Puy_Sancy	45.5264	2.81014	1660
PA_A_8	Puy_Parpaillet	45.5083	2.82282	1595
PA_A_9	Puy_Parpaillet	45.5083	2.82282	1595
PA_AUL1	Aulon	42.8601	0.256169	1753
PA_AUL2	Aulon	42.8601	0.256169	1753
PA_AUL3	Aulon	42.8592	0.255883	1760
PA_AUL4	Aulon	42.8592	0.255725	1763
PA_AUL5	Aulon	42.859	0.256043	1757
PAAGN1	Canal_Rouchas_Fraches	44.7208	6.9151	2221
PAAGN2	Canal_Rouchas_Fraches	44.7208	6.9151	2221
PAARR1	Arrious	42.8398	-0.37072	1395
PAARR2	Arrious	42.8398	-0.37072	1395
PAARR3_1	Arrious	42.8398	-0.37072	1395
PAARV1	Eychaillon	44.8061	6.6994	2186
PAARV2	Eychaillon	44.8061	6.6994	2186
PAAYE1	Ayeres	45.9614	6.78196	1629
PAAYE2	Ayeres	45.9614	6.78196	1629
PAAYE3	Ayeres	45.9614	6.78196	1629
PAAYE4	Ayeres	45.9614	6.78196	1629
PAAYE5	Ayeres	45.9614	6.78196	1629
PABGY1	Bargy	45.9885	6.4646	1600
PABGY2	Bargy	45.9886	6.46411	1626
PABGY3	Bargy	45.9878	6.46303	1609
PABGY4	Bargy	45.9878	6.46303	1609
PABGY5	Bargy	45.9874	6.46242	1595
PABLA1	Isola_Blache	44.1902	7.02081	952
PABLA2	Isola_Blache	44.1902	7.02081	952
PABLA3	Isola_Blache	44.1902	7.02081	952
PABLA4	Isola_Blache	44.1902	7.02081	952
PABLA5	Isola_Blache	44.1902	7.02081	952
PABOI1_07	Bois_Cuze	44.7851	4.32322	1380
PABOI2_07	Bois_Cuze	44.7851	4.32322	1380
PABOI3_07	Bois_Cuze	44.7851	4.32322	1380
PABOI4_07	Bois_Cuze	44.7851	4.32322	1380
PABOI5_07	Bois_Cuze	44.7851	4.32322	1380
PABOI6_07	Bois_Cuze	44.7851	4.32322	1380
PABRA1	Bramousse_amont	44.7039	6.7541	1613
PABRA2	Chalets_Bramousse	44.6956	6.7679	1945
PABUR1	Ravin_Montmaur	44.613	5.9062	1657
PABUR2	Cote_Fard_Montmaur	44.6061	5.9018	1556
PABUR3	Cote_Fard_Montmaur	44.6061	5.9018	1556
PABUR4	Cote_Fard_Montmaur	44.6061	5.9018	1556
PABUR5	Cote_Fard_Montmaur	44.6061	5.9018	1556
PACEI1	Ceillac	44.6305	6.82162	1981
PACEI2	Ceillac	44.6305	6.82162	1981
PACEI3	Ceillac	44.6305	6.82162	1981
PACER1	Bletonnet_Cervieres	44.8489	6.73768	1818
PACER2	Bletonnet_Cervieres	44.8489	6.73768	1818
PACER3	Bletonnet_Cervieres	44.8489	6.73768	1818
PACER4	Bletonnet_Cervieres	44.8489	6.73768	1818
PACHA1	Chapelle_Valgaudemar	44.823	6.22217	1197
PACHL1	Chaillol	44.7032	6.16705	2014
PACHL2	Chaillol	44.7032	6.16705	2014
PACHL3	Chaillol	44.7032	6.16705	2014
PACHR1	Chamrousse_lac_Achard	45.1143	5.89722	2022
PACHR2	Chamrousse_lac_Achard	45.1132	5.90055	1937
PACHR3	Chamrousse_lac_Achard	45.1136	5.89839	1974
PADAL1	Gorges_Daluis	44.0441	6.87168	1093
PADAL2	Gorges_Daluis	44.0441	6.87168	1093
PADAL3	Gorges_Daluis	44.0441	6.87168	1093
PADAL4	Gorges_Daluis	44.0441	6.87168	1093
PADAL5	Gorges_Daluis	44.0426	6.86473	1229
PADAL6	Gorges_Daluis	44.0426	6.86473	1229
PADOR1	Cascade_Dormillouse	44.7372	6.45278	1495
PADOR2	Cascade_Dormillouse	44.7372	6.44444	1725
PADOR3	Cascade_Dormillouse	44.7325	6.445	1610
PAESC1	Etoile_St_Cyrice	44.3287	5.63811	864
PAESC2	Etoile_St_Cyrice	44.3287	5.63811	864
PAESC3	Etoile_St_Cyrice	44.3287	5.63811	864
PAEYN1	Vallee_Eyne	42.4506	2.10705	1961
PAEYN2	Vallee_Eyne	42.4506	2.10701	1962
PAEYN3	Vallee_Eyne	42.4438	2.11976	2118
PAEYN4	Vallee_Eyne	42.4438	2.11967	2115
PAEYN5	Vallee_Eyne	42.4435	2.11991	2114
PAEYN6	Vallee_Eyne	42.4434	2.11988	2113
PAFAR1	Farga_Vella	42.4781	2.30049	1480
PAGSP1	Gorges_St_Pierre	44.1231	6.6204	1491
PAGSP2	Gorges_St_Pierre	44.1231	6.6204	1491
PAGSP3	Gorges_St_Pierre	44.1231	6.6204	1491
PAGSP4	Gorges_St_Pierre	44.1231	6.6204	1491
PAGSP5	Gorges_St_Pierre	44.1229	6.62201	1552
PAHIR1	Hirmentaz	46.2379	6.49604	1463
PAHIR2	Hirmentaz	46.2383	6.49642	1460
PAHIR3	Hirmentaz	46.2384	6.49666	1455
PAHIR4	Hirmentaz	46.2383	6.49642	1460
PAHIR5	Hirmentaz	46.2384	6.49651	1458
PAHRE1	Haure_Rua_Escreins	44.6217	6.7225	1810
PAISO1	Isola_Chastillon	44.2081	7.10809	1704
PAISO2	Isola_Chastillon	44.2081	7.10809	1704
PAISO3	Isola_Chastillon	44.2081	7.10809	1704
PAISO4	Isola_Chastillon	44.2081	7.10809	1704
PAISO5	Isola_Chastillon	44.2081	7.10809	1704
PALEV1	Lans_Vercors	45.1103	5.60576	1353
PALEV2	Lans_Vercors	45.1103	5.60576	1353
PALEV3	Lans_Vercors	45.1103	5.60576	1353
PALEV4	Lans_Vercors	45.1103	5.60576	1353
PALUR1	Lure	44.1204	5.79459	1713
PALZO1	lac_Lauzon	44.8517	6.27572	2036
PAMBD1	Chapelue	44.7193	6.7644	1270
PAMDO1	Mont_Or	46.7403	6.35549	1338
PAMEJ1	Causse_Mejean	44.2493	3.52817	1111
PAMEJ2	Causse_Mejean	44.2493	3.52817	1111
PAMEJ3	Causse_Mejean	44.2493	3.52817	1111
PAMEJ4	Causse_Mejean	44.2493	3.52817	1111
PAMEJ5	Causse_Mejean	44.2493	3.52817	1111
PAMEJ6	Causse_Mejean	44.2493	3.52817	1111
PAMIJ002	Pesse	46.2952	5.83421	1152
PAPAR1	Partias	44.8919	6.56103	2062
PAPDD1	Puy_Dome	45.769	2.96	1322
PAPDD2	Puy_Dome	45.769	2.96	1322
PAPDD3	Puy_Dome	45.769	2.96	1322
PAPDD4	Puy_Dome	45.769	2.96	1322
PAPDD5	Puy_Dome	45.769	2.96	1322
PAPRA1	Puy_Prat_Bouc	45.046	2.81548	1377
PAPRA2	Puy_Prat_Bouc	45.046	2.81505	1374
PAPRA3	Puy_Prat_Bouc	45.0461	2.81476	1375
PAPRA4	Puy_Prat_Bouc	45.0462	2.81446	1376
PAPRA5	Puy_Prat_Bouc	45.0462	2.81431	1377
PAQUE2	Prairie_Queret_Serra_Pocaroba	42.4797	2.2971	1483
PAQUE3	Prairie_Queret_Serra_Pocaroba	42.4797	2.2971	1483
PAQUE4	Prairie_Queret_Serra_Pocaroba	42.4803	2.29716	1491
PAQUE5	Prairie_Queret_Serra_Pocaroba	42.4802	2.29659	1496
PARAB1	RF_Avalanche_Rabou	44.5886	6.0323	1493
PARED1	Redondet	45.1039	2.66641	1527
PARED2	Redondet	45.1035	2.66674	1512
PARED3	Redondet	45.1035	2.66674	1512
PARED4	Redondet	45.1035	2.66521	1503
PARED5	Redondet	45.1037	2.66497	1510
PARIC1	Richards	44.6948	6.22391	1804
PAROC1_07	Rocher_Cuzets	44.8846	4.19139	1499
PARRO1	Roche_Lauzet	45.0218	6.46951	1883
PARRO2	Roche_Lauzet	45.0218	6.46951	1883
PARVC1	Vallee_Chaudefour	45.5235	2.83283	1658
PARVC2	Vallee_Chaudefour	45.5232	2.83385	1649
PARVC3	Vallee_Chaudefour	45.5235	2.83462	1617
PASAG4_2	Sagette	42.8953	-0.40079	1065
PASIR1	Chateau_Vuillin	46.7275	5.96171	610
PASOM2	Somport	42.8007	-0.53537	970
PASOM4	Somport	42.8007	-0.53537	970
PASOQ3	Soques	42.833	-0.38434	1634
PASOU2	Soussoueou	42.896	-0.3581	776
PASOU3_1	Soussoueou	42.896	-0.3581	776
PASOU3_2	Soussoueou	42.896	-0.3581	776
PASTC1	St_Crepin	44.7145	6.58156	1119
PASTC2	St_Crepin	44.7145	6.58156	1119
PASTC3	St_Crepin	44.7145	6.58156	1119
PAVALGO1	Chaux_Valgaudemar	44.8265	6.2403	1264
PAVALGO2	Chaux_Valgaudemar	44.8265	6.2403	1264
PAVALGO3	Chaux_Valgaudemar	44.8265	6.2403	1264
PAVDV1	Nevache	45.0311	6.60489	1946
PAVDV2	Nevache	45.0311	6.60489	1946
PAVDV3	Nevache	45.0311	6.60489	1946
PAVDV4	Nevache	45.0311	6.60489	1946
PAVDV5	Nevache	45.0311	6.60489	1946
PAVEN1	Ventoux_N	44.1758	5.27439	1726
PAVEN2	Ventoux_S	44.1522	5.3273	1428
PAVEN3	Ventoux_S	44.1522	5.3273	1428
PAVEN4	Ventoux_S	44.1522	5.3273	1428
PAVEN5	Ventoux_S	44.1522	5.3273	1428
PAVIS1	Mont_Viso	44.7291	7.00351	1931
PAVIS2	Mont_Viso	44.7189	7.01587	2032
PAVIS3	Mont_Viso	44.7249	7.00794	1992
PAVIS4	Mont_Viso	44.7279	7.01573	2289
PAVIS5	Mont_Viso	44.7287	7.01659	2372
PES1	Pesse_Crochere	46.3077	5.83427	1111
PES2	Pesse_Crochere	46.3081	5.83471	1116
SAU1	Causse_Champerboun	44.4127	3.41278	943
SAU2	Causse_Champerboun	44.4127	3.41278	943
SAU3	Causse_Champerboun	44.4127	3.41278	943
SAU4	Causse_Paros	44.4013	3.49422	1015
SAU5	Causse_Paros	44.4013	3.49422	1015
SAU6	Causse_Paros	44.4013	3.49422	1015
SOM1	Somport	42.8007	-0.53537	970
VAL1	Valier	42.8139	1.03091	1526
VAL2	Valier	42.8142	1.03027	1533
VAL3	Valier	42.8142	1.03027	1533
VAL4	Valier	42.8138	1.03027	1524
VAL5	Valier	42.8141	1.03036	1531
VPX1	Villeperdrix	44.4702	5.30608	854
VPX2	Villeperdrix	44.4702	5.30608	854
VPX3	Villeperdrix	44.4702	5.30608	854
VPX4	Villeperdrix	44.4702	5.30608	854
